# Fragment Binding to the Nsp3 Macrodomain of SARS-CoV-2 Identified Through Crystallographic Screening and Computational Docking

**DOI:** 10.1101/2020.11.24.393405

**Authors:** Marion Schuller, Galen J. Correy, Stefan Gahbauer, Daren Fearon, Taiasean Wu, Roberto Efraín Díaz, Iris D. Young, Luan Carvalho Martins, Dominique H. Smith, Ursula Schulze-Gahmen, Tristan W. Owens, Ishan Deshpande, Gregory E. Merz, Aye C. Thwin, Justin T. Biel, Jessica K. Peters, Michelle Moritz, Nadia Herrera, Huong T. Kratochvil, QCRG Structural Biology Consortium, Anthony Aimon, James M. Bennett, Jose Brandao Neto, Aina E. Cohen, Alexandre Dias, Alice Douangamath, Louise Dunnett, Oleg Fedorov, Matteo P. Ferla, Martin Fuchs, Tyler J. Gorrie-Stone, James M. Holton, Michael G. Johnson, Tobias Krojer, George Meigs, Ailsa J. Powell, Johannes Gregor Matthias Rack, Victor L Rangel, Silvia Russi, Rachael E. Skyner, Clyde A. Smith, Alexei S. Soares, Jennifer L. Wierman, Kang Zhu, Natalia Jura, Alan Ashworth, John Irwin, Michael C. Thompson, Jason E. Gestwicki, Frank von Delft, Brian K. Shoichet, James S. Fraser, Ivan Ahel

## Abstract

The SARS-CoV-2 macrodomain (Mac1) within the non-structural protein 3 (Nsp3) counteracts host-mediated antiviral ADP-ribosylation signalling. This enzyme is a promising antiviral target because catalytic mutations render viruses non-pathogenic. Here, we report a massive crystallographic screening and computational docking effort, identifying new chemical matter primarily targeting the active site of the macrodomain. Crystallographic screening of diverse fragment libraries resulted in 214 unique macrodomain-binding fragments, out of 2,683 screened. An additional 60 molecules were selected from docking over 20 million fragments, of which 20 were crystallographically confirmed. X-ray data collection to ultra-high resolution and at physiological temperature enabled assessment of the conformational heterogeneity around the active site. Several crystallographic and docking fragment hits were validated for solution binding using three biophysical techniques (DSF, HTRF, ITC). Overall, the 234 fragment structures presented explore a wide range of chemotypes and provide starting points for development of potent SARS-CoV-2 macrodomain inhibitors.
