## Supplementary Table 1 for "Fragment Binding to the Nsp3 Macrodomain of SARS-CoV-2 Identified Through Crystallographic Screening and Computational Docking"

### Sheet: All
Screened library	SMILES	ZINC-ID / Name	Rank	DOCK Score	RMSD [Å]	DSF ∆Tma	DSF Tma1	DSF Tma1 SD	DSF Tma2	DSF Tma2 SD	DSF [compound] (µM)	ITC (Kd) (mM)	ITC 95% CI (mM)	HTRF (IC50) (µM)	HTRF SEM (µM)	HTRF (% competition at top screening concentration)	HTRF top screening concentration (mM)	PDB
Docked compounds confirmed by soaking
In-Human	c1coc(CNc2ncnc3[nH]cnc23)c1	Kinetin (ZINC000000001601)	507	-35.12	4.79	0.4	51.17	0.11	61.27	0.72	3000	N.D.	N.D.	N.D.	N.D.	2.2	2	5RS8
In-Human	CC(C)OCCN1C2=C(C(=O)NC1=S)NC=C2	Verdiperstat (ZINC000034618676)	2601	-29.28	2.23	-0.36	50.41	0.1	62.84	0.93	3000	N.D.	N.D.	N.D.	N.D.	9.2	2	5RS7
In-Human	Nc1nc2[nH]c(=O)cnc2c(=O)[nH]1	Isoxanthopterin (ZINC000014419577)	6186	-24.8	2.69		--	--	--	--	--	N.D.	N.D.	N.D.	N.D.	16.2	1	5RVB
ZINC15 - fragments	C1CC(C1)C2CCCN2C=3N=CN=C4NC=CC34	ZINC000263980802	215	-40.87	1.5	-0.8	49.97	0.06	63.88	1.19	3000	N.D.	N.D.	N.D.	N.D.	-1.2	2	5RVD
ZINC15 - fragments	C1CC12CCCN(C2)C=3N=CN=C4NC=CC34	ZINC000274438208	1139	-38.88	1.54	0.2	50.97	0.06	62.34	0.63	3000	N.D.	N.D.	N.D.	N.D.	13.2	1	5RSH
ZINC15 - fragments	CC1=C(C)C=2C(N)=NC=NC2N1CC3=CC=CO3	ZINC000003888754	1224	-38.78	2.32	0.2	50.97	0.11	65.21	1.42	3000	N.D.	N.D.	370	32.9	68.1	2	5RSC
ZINC15 - fragments	C1OC[C@@H]2[C@H]1CCCN2C=3N=CN=C4NC=CC34	ZINC000374420934	1312	-38.7	1.47	0.37	51.14	0.06	62.04	0.59	3000	N.D.	N.D.	N.D.	N.D.	29.7	2	5RSI
ZINC15 - fragments	NC=1N=CN=C2N(CCCC3CCOC3)C=NC12	ZINC000400552187	6654	-36.65	--	0.1	50.87	0.06	63.27	1.67	3000	--	--	--	--	--	--	--
--	NC1=C2N=CN=C2N(CCCC3COCC3)C=N1	ZINC000400552187_N3	--	--	--	0.1	50.87	0.06	63.27	1.67	3000	N.D.	N.D.	N.D.	N.D.	11.6	1	5RVG
ZINC15 - fragments	NC=1N=CN=C(N2CC3CCC2CC3)C1Cl	ZINC000365052868	6707	-36.64	1.03	-1	49.77	0.06	62.31	0.69	3000	N.D.	N.D.	N.D.	N.D.	27.4	2	5RSL
ZINC15 - fragments	CC1=NC(CN2C=NC=3C(N)=NC=NC23)=CS1	ZINC000089254160	28465	-34.53	--	-0.47	50.3	0.1	63.94	0.95	3000	N.D.	N.D.	--	--	--	--	--
--	NC1=C2N=CN=C2N(CC3=CSC(C)=N3)C=N1	ZINC000089254160_N3	--	--	--	-0.47	50.3	0.1	63.94	0.95	3000	--	--	--	--	--	--	5RSJ
ZINC15 - fragments	COC=1C=C(CN2C=NC=3C(N)=NC=NC23)ON1	ZINC000901381520	70569	-33.08	3.07	0.66	51.43	0.12	60.9	1.04	3000	--	--	N.D.	N.D.	34.7	2	5S6W
--	NC1=C2N=CN=C2N(CC3=CC(OC)=NO3)C=N1	ZINC000901381520_N3	--	--	--	0.67	51.44	0.21	62.67	0.95	3000	N.D.	N.D.	--	--	--	--	5RSK
ZINC15 - fragments	NC=1N=CN=C2N(C[C@H]3CCCO3)C=NC12	ZINC000082473428	101442	-32.47	--	0.14	50.91	0	61.67	0.81	3000	--	--	--	--	--	--	--
--	NC1=C2N=CN=C2N(C[C@@H]3OCCC3)C=N1	ZINC000082473428_N3	--	--	--	0.14	50.91	0	61.67	0.81	3000	N.D.	N.D.	--	--	--	--	5RVF
ZINC15 - fragments	NC1=C2CCCC2=NC3=NC=NN13	ZINC000007636250	221495	-31.05	3.78	0.24	51.01	0	66.44	1.4	3000	N.D.	N.D.	N.D.	N.D.	15	2	5RS9
ZINC15 - fragments	CC(SCC(=O)O)C(=O)N1CCNC1=O	ZINC000736709772	377816	-29.99	3.27	-0.56	50.21	0.1	63.51	1.21	3000	N.D.	N.D.	N.D.	N.D.	9.9	2	5RVE
ZINC15 - fragments	CN1C=CC=2C(N)=NC=NC12	ZINC000001674697	424306	-29.75	1.33	0.34	51.11	0.1	63.97	1.68	3000	N.D.	N.D.	N.D.	N.D.	26.2	2	5RSB
ZINC15 - fragments	NC=1N=CN=C2C=CC=CC12	ZINC000000331945	479883	-29.49	3.97	0.54	51.31	0.2	62.51	1.54	3000	5.9	0.006857	786	43.9	71.6	2	5RSD
ZINC15 - fragments	CN(C(=O)[C@@]12C[C@H]2CCC1)C=3C=NNC3	ZINC000933940912	422831	-29.76	--	0.64	51.41	0.27	63.31	0.7	3000	--	--	N.D.	N.D.	9.7	2	5RVC
ZINC15 - In-stock fragments	FC1CCCN(C1)C=2N=CN=C3NC=CC23	ZINC000336438345	467	-35.96	1.47	1.44	52.21	0.2	64.74	1.76	3000	>10	N.D.	492	27.5	80.3	2	5RSE
ZINC15 - In-stock fragments	CN(CCC(=O)O)C=1N=CN=C2NC=CC12.OC(=O)C(F)(F)F	ZINC000263392672	7739	-31.42	2.29	0.37	51.14	0.06	62.44	1.41	3000	4.2	0.012944	183	2.6	91.6	2	5RSG
ZINC15 - In-stock fragments	CN1C=NC=2C(N)=NC(N)=NC12	ZINC000026180281	68147	-26.44	1.27	0.54	51.31	0.17	62.64	0.93	3000	2.8	0.001732	2978	213.8	40.4	2	5RSF
Control		ADP-ribose	--	--	--	3	53.77	0.3	80.04	24.19	300	0.0101	0.000524489	0.161	0.005	100	2	7KQP
Docked compounds not confirmed by soaking
In-Human	Cc1cc(O)c2c(c1)C(=O)c1cccc(O)c1C2=O	Chrysophanol (ZINC000003861630)	1390	-31.73	--	0.53	51.3	0.17	63.73	26.22	300	--	--	N.D.	N.D.	N.D	2	--
In-Human	COc1ccc(Cc2cnc(N)nc2N)cc1OC	Diaveridine (ZINC000000024946)	966	-33.03	--	0.5	51.27	0.06	64.14	0.68	3000	--	--	N.D.	N.D.	9.7	1	--
In-Human	Nc1nc(N)nc(-c2cc(Cl)ccc2Cl)n1	Irsogladine (ZINC000000002645)	470	-35.26	--	-0.23	50.54	0.06	63.27	0.55	3000	--	--	N.D.	N.D.	8.3	2	--
In-Human	c1ccc(CNc2ncnc3[nH]cnc23)cc1	N6-Benzyladenine (ZINC000000043479)	303	-36.29	--	1.03	51.8	0	64.51	0.7	3000	--	--	N.D.	N.D.	26.8	2	--
In-Human	CC(C)(C)n1nc(-c2ccc(Cl)cc2)c2c(N)ncnc21	PP2 (ZINC000001383151)	485	-35.21	--	0.1	50.87	0.06	69.14	0.59	3000	--	--	N.D.	N.D.	2.7	1	--
In-Human	Nc1nc2nccnc2c(=O)[nH]1	Pterin (ZINC000017819771)	6853	-24.06	--		--	--	--	--	--	--	--	784	52.3776	58.6	1	--
In-Human	Cn1nnc2c(C(N)=O)ncn2c1=O	Temozolomide (ZINC000001482184)	8249	-22.59	--	0.7	51.47	0.15	64.47	2.4	3000	--	--	N.D.	N.D.	n/a	2	--
ZINC15 - fragments	NC=1N=CN=C2SC=3CCCC3C12	ZINC000000110227	119117	-32.19	--	1.1	51.87	0.06	65.27	0.75	3000	--	--	N.D.	N.D.	22.1	1	--
ZINC15 - fragments	OC=1C=CC=2C=CC=CC2C1C=O	ZINC000000157162	159904	-31.66	--	N.D.	N.D.	9.99	60.21	29.45	3000	--	--	N.D.	N.D.	7.1	1	--
ZINC15 - fragments	NC1=CC=C(N2CCCCC2)C3=NON=C13	ZINC000000816583	109424	-32.34	--	-4.03	46.74	1.59	57.2	19.49	3000	--	--	N.D.	N.D.	-39.5	2	--
ZINC15 - fragments	CSC=1C=C(N)N=CN1	ZINC000001675805	385271	-29.95	--	0.67	51.44	0.25	63.71	0.7	3000	--	--	N.D.	N.D.	10.5	2	--
ZINC15 - fragments	NC=1N=CN=C(N1)N2CCC=3C=CC=CC23	ZINC000004737052	719	-39.42	--	0.27	51.04	0.21	63.47	1.28	3000	--	--	N.D.	N.D.	10.6	2	--
ZINC15 - fragments	NC=1C=C(N=CN1)C2=CC=CS2	ZINC000044119054	105691	-32.4	--	0.54	51.31	0.1	60.57	1.79	3000	--	--	N.D.	N.D.	15.3	2	--
ZINC15 - fragments	CC=1C=CC=C(C1)C2(CC2)C(=O)N3CC[C@H](O)C3	ZINC000267893655	398975	-29.88	--	0.43	51.2	0.18	65.04	0.51	3000	--	--	N.D.	N.D.	17.7	2	--
ZINC15 - fragments	OC=1C=CC=C(C1)C(=O)N2CCC(CC2)C=C	ZINC000334169470	81817	-32.84	--	-0.8	49.97	0.06	65	0.5	3000	--	--	N.D.	N.D.	4	2	--
ZINC15 - fragments	CC(C1=CC=CS1)C2=NC(=NO2)C3=NN=CN3	ZINC000350384680	129273	-32.05	--	-0.13	50.64	0.05	64.94	1.15	3000	--	--	N.D.	N.D.	1.5	2	--
ZINC15 - fragments	CCC1=NOC(=N1)C2CN(C(=O)C2)C=3C=NNC3	ZINC000364964862	135576	-31.96	--	0.94	51.71	0.1	64.31	0.3	3000	--	--	N.D.	N.D.	-6	2	--
ZINC15 - fragments	FC1=CCCN(C1)C=2C=C(NC3CC3)N=CN2	ZINC000413237423	32157	-34.35	--	1	51.77	0.06	64.34	1.04	3000	--	--	N.D.	N.D.	11.7	1	--
ZINC15 - fragments	C1CCN(C1)C=2N=CN=C3NC=4C=CC=CC4C23	ZINC000450207788	567	-39.7	--	0.44	51.21	0.1	66.4	1.64	3000	--	--	N.D.	N.D.	22.4	1	--
ZINC15 - fragments	OC1CN(CC21CC2)C(=O)CC=3C=NC=C(O)C3	ZINC000573137126	304527	-30.43	--	0.9	51.67	0.15	62.67	0.65	3000	--	--	N.D.	N.D.	-10.4	2	--
ZINC15 - fragments	CC=1C=CC(CC(=O)N2CC=3C=NNC3C2)=CN1	ZINC000646346791	118520	-32.2	--	0.27	51.04	0.06	64.34	1.19	3000	--	--	N.D.	N.D.	3.6	1	--
ZINC15 - fragments	CC1=CN=C(COC(=O)CC=2C=CC=C(O)C2)O1	ZINC000744885028	127556	-32.07	--	-0.23	50.54	0.64	67.74	2.74	3000	--	--	N.D.	N.D.	6.9	2	--
ZINC15 - fragments	CN1N=CC(=N1)C(=O)COC(=O)C=2C=CNC2	ZINC000791993359	422380	-29.76	--	0.64	51.41	0.17	63.4	0.78	3000	--	--	N.D.	N.D.	14.8	2	--
ZINC15 - fragments	FC1(CC1)C(=O)N2CCC=3C=CNC(=O)C3C2	ZINC000843863563	482303	-29.48	--	0.8	51.57	0.21	64.64	0.47	3000	--	--	N.D.	N.D.	-1.7	1	--
ZINC15 - fragments	OC=1C=CC=C(C(=O)N2CC[C@@]3(O)C[C@H]3C2)C1O	ZINC000855844610	424471	-29.75	--	0.64	51.41	0.26	67.41	1.15	3000	--	--	N.D.	N.D.	-16.6	2	--
ZINC15 - fragments	O=C(N1CCC=2C=NNC2C1)C34CC4CCCC3	ZINC000866897831	432912	-29.71	--	0.27	51.04	0.06	63.74	1.52	3000	--	--	N.D.	N.D.	8.8	2	--
ZINC15 - fragments	CNC=1C=C(N=CN1)C2=NOC(=N2)C3CC43CC4	ZINC000891396752	155839	-31.71	--	-0.1	50.67	0.12	65	4.66	3000	--	--	N.D.	N.D.	50.3	2	--
ZINC15 - fragments	CNC=1C=C(N=CN1)C2=NOC(=N2)C3CC43CC4	ZINC000904244715	13137	-35.69	--	0.77	51.54	0.12	63.7	1.06	3000	--	--	N.D.	N.D.	-3.1	2	--
ZINC15 - fragments	CC(C(=O)N1CC=CC1)N2C=NC=N2	ZINC000910006054	177155	-31.47	--	0.74	51.51	0.1	63.87	1.47	3000	--	--	N.D.	N.D.	-2	2	--
ZINC15 - fragments	CC1=CC(=NO1)C2CCCN2C(=O)C3=CNN=N3	ZINC000918320597	277982	-30.61	--	0.04	50.81	0.1	65.8	0.96	3000	--	--	N.D.	N.D.	-4.8	2	--
ZINC15 - fragments	CN(C(=O)C1(CC1)N2C=CC=N2)C=3C=NNC3	ZINC000933946156	23700	-34.81	--	0.77	51.54	0.25	61.14	2.27	3000	--	--	N.D.	N.D.	3.5	2	--
ZINC15 - fragments	CO[C@@H](C)CNC=1C=NC=2NC=CC2N1	ZINC001169776906	315728	-30.36	--	1.14	51.91	0.1	50.54	22.12	3000	--	--	N.D.	N.D.	55.4	2	--
ZINC15 - fragments	CC=1NC=2N=CN=C(C=3C=CC(C)=CN3)C2C1C	ZINC001242904196	738	-39.4	--	0.87	51.64	0.15	64.34	0.9	3000	--	--	N.D.	N.D.	63.6	1	--
ZINC15 - fragments	CN(CC1CCCOC1)C=2N=CC(O)=CN2	ZINC001337772170	276692	-30.62	--	0.1	50.87	0.06	65.3	1.32	3000	--	--	971	48.8	59.7	2	--
ZINC15 - fragments	C(NC=1C=NC=2NC=CC2C1)C3=CC=CO3	ZINC001560588744	47751	-33.73	--	-0.1	50.67	0.25	65.81	1.97	3000	--	--	N.D.	N.D.	55.7	2	--
ZINC15 - In-stock fragments	O=C1NC=2CCCC2N(C3CCCCC3)C1=O	ZINC000000249227	21094	-29.35	--	0.54	51.31	0.1	64.04	1.17	3000	--	--	N.D.	N.D.	-1.7	1	--
ZINC15 - In-stock fragments	NC1=NN=C(O1)C=2C=CC=CN2	ZINC000002383176	199692	-22.91	--	0.7	51.47	0.15	64.04	0.52	3000	--	--	N.D.	N.D.	7	2	--
ZINC15 - In-stock fragments	O=C(C1=NC=CN1)C=2C=CC=CN2	ZINC000004243442	68176	-26.44	--	0.6	51.37	0.16	63.21	1.35	3000	--	--	N.D.	N.D.	6.3	2	--
ZINC15 - In-stock fragments	CS(=O)(=O)CC=1C=CC(=CC1)C(=O)N	ZINC000024044791	150998	-23.98	--	0.5	51.27	0.06	64.74	0.85	3000	--	--	N.D.	N.D.	8.4	2	--
ZINC15 - In-stock fragments	CCOC=1C=C(NCC=2N=C(C)NC2C)N=CN1	ZINC000724680779	3660	-32.8	--	0.67	51.44	0.15	64.37	2.15	3000	--	--	N.D.	N.D.	3.5	2	--
XChem screening hits
DSIpoised_DMSO	COC=1C=CC(NC(=O)NC2=CC=CS2)=CN1	ZINC157953	--	--	--	--	--	--	--	--	--	--	--	N.D.	N.D.	8.5	2	5S2E
DSIpoised_DMSO	O=C(NCC1=NC=2C=CC=CC2N1)C3=CC=CO3	ZINC508336	--	--	--	--	--	--	--	--	--	--	--	N.D.	N.D.	10	2	5S2T
DSIpoised_DMSO	NC(=O)C1=CNC(=N1)C2CC2	ZINC74942043	--	--	--	--	--	--	--	--	--	--	--	N.D.	N.D.	9.9	2	5S2W
DSIpoised_DMSO	COC=1C=CC=2SC(N)=NC2C1	ZINC323233	--	--	--	--	--	--	--	--	--	--	--	N.D.	N.D.	13.9	2	5S37
DSIpoised_DMSO	CCC(=O)NC1=NC(C)=CS1	ZINC69044	--	--	--	--	--	--	--	--	--	--	--	N.D.	N.D.	12	2	5S3D
DSIpoised_DMSO	CS(=O)(=O)NC=1C=CC(=CC1)C(=O)N	ZINC571755	--	--	--	--	--	--	--	--	--	--	--	N.D.	N.D.	13.3	2	5S3M
DSIpoised_DMSO	CC(NC(=O)C1CCCC1)C(=O)O	Z239130552	--	--	--	--	--	--	--	--	--	--	--	N.D.	N.D.	13.5	2	5S3P
Probing fragment all	O=C(N1[C@H]2CC3=C(C=CC=N3)[C@@H]1CC2)C	POB0103	--	--	--	--	--	--	--	--	--	--	--	N.D.	N.D.	8.3	2	5S3S
Probing fragment all	COC1=CC(=CC=C1)[C@H]1CCOC[C@H]1C(O)=O	POB0136	--	--	--	--	--	--	--	--	--	--	--	N.D.	N.D.	11.6	2	5S3X
Probing fragment all	O=C1N(CC(O)=O)C=CC(Br)=C1	ZINC585134740	--	--	--	--	--	--	--	--	--	--	--	N.D.	N.D.	8.1	2	5S45
Probing fragment all	CC(C=CC=C1)=C1[C@H]2[C@@H](C(O)=O)COC2	POB0135	--	--	--	--	--	--	--	--	--	--	--	881	28.5	23	2	5S3W
Probing fragment all	OC(=O)[C@@H]1CCC[C@@H]1C1=CSC=C1	POB0128	--	--	--	--	--	--	--	--	--	--	--	N.D.	N.D.	78.1	2	5S3T
DSIpoised_DMSO	CCNC=1C=CC(C#N)=CN1	ZINC19483176	--	--	--	--	--	--	--	--	--	--	--	N.D.	N.D.	49.3	2	5S3K
SpotXplorer	c1cnc2ncccc2c1	SF003	--	--	--	--	--	--	--	--	--	--	--	N.D.	N.D.	5.8	5	5S4F
SpotXplorer	Nc1nnc2ccccn12	SF005	--	--	--	--	--	--	--	--	--	--	--	568	35.3	74.8	5	5S4G
SpotXplorer	NC(=O)N1CCC(CC1)C(O)=O	SF048	--	--	--	--	--	--	--	--	--	--	--	~5500	N.D.	102.3	12.5	5S4H
SpotXplorer	CC1N(C(=O)NC1=O)c1ccc(Cl)cc1	SF051	--	--	--	--	--	--	--	--	--	--	--	N.D.	N.D.	2.8	5	5S4I
SpotXplorer	Clc1ccc2nnnn2n1	SF054	--	--	--	--	--	--	--	--	--	--	--	N.D.	N.D.	-16.6	5	5S4J
--	Not tested, calculated or available
N.D.	Tested, but not determined
